# Mitochondrial Respiratory Chain Protein Co-Regulation in the Human Brain

**DOI:** 10.1101/2021.07.19.452923

**Authors:** Caroline Trumpff, Edward Owusu-Ansah, Hans-Ulrich Klein, Annie Lee, Vladislav Petyuk, Thomas S. Wingo, Aliza P. Wingo, Madhav Thambisetty, Luigi Ferrucci, Nicholas T. Seyfried, David A. Bennett, Philip L. De Jager, Martin Picard

**Affiliations:** Department of Psychiatry, Division of Behavioral Medicine, Columbia University Irving Medical Center, New York, USA; Department of Physiology and Cellular Biophysics, Columbia University Irving Medical Center, New York, USA; Center for Translational & Computational Neuroimmunology, Department of Neurology, Columbia University Irving Medical Center, New York, USA; Pacific Northwest National Laboratory, Richland, Washington State, USA; Departments of Neurology and Human Genetics, Emory University, Atlanta, GA, USA; Atlanta VA Medical Center, Decatur, GA, USA and Department of Psychiatry, Emory University, Atlanta, GA, USA; Clinical and Translational Neuroscience Section, Laboratory of Behavioral Neuroscience, National Institute on Aging Intramural Research Program, Baltimore, USA; Longitudinal Study Section, National Institute on Aging, Baltimore, USA; Department of Biochemistry, Emory University, Atlanta, USA; Rush Alzheimer’s Disease Center, Rush University Medical Center, Chicago, Illinois, USA; Department of Neurology, H. Houston Merritt Center, Columbia Translational Neuroscience Initiative, Columbia University Irving Medical Center, New York, USA; New York State Psychiatric Institute, New York, USA

**Keywords:** Mitochondrial respiratory chain, post-mortem brain, Alzheimer disease, proteomics, ROSMAP, BLSA, Banner

## Abstract

Mitochondrial respiratory chain (RC) function requires the stoichiometric interaction among dozens of proteins but their co-regulation has not been defined in the human brain. Here, using quantitative proteomics across three independent cohorts we systematically characterized the co-regulation patterns of mitochondrial RC proteins in the human dorsolateral prefrontal cortex (DLPFC). Whereas the abundance of RC protein subunits that physically assemble into stable complexes were correlated, indicating their co-regulation, RC assembly factors exhibited modest co-regulation. Within complex I, nuclear DNA-encoded subunits exhibited >2.5-times higher co-regulation than mitochondrial (mt)DNA-encoded subunits. Moreover, mtDNA copy number was unrelated to mtDNA-encoded subunits abundance, suggesting that mtDNA content is not limiting. Alzheimer’s disease (AD) brains exhibited reduced abundance of complex I RC subunits, an effect largely driven by a 2-4% overall lower mitochondrial protein content. These findings provide foundational knowledge to identify molecular mechanisms contributing to age- and disease-related erosion of mitochondrial function in the human brain.
