## Supplementary material for "Mitochondrial Respiratory Chain Protein Co-Regulation in the Human Brain": S5 annotated protein list

### Sheet: list & coverage
Gene	DNA	RC	gene_cate	category	protein.name	RC_gene_cate	RC1_gene_cate_loc	RC1_gene_cate_modules	RC1_gene_cate_modules_2	Unique.ID_ROSMAP_TMT	Unique.ID_ROSMAP_SRM	Unique.ID_BANNER	Unique.ID_BLSA	Gene_ROSMAP_RNAseq_dlpfc	Gene_ROSMAP_RNAseq_pcc	Gene_ROSMAP_RNAseq_ac
MT.ND1	mtDNA	1	mtc1	Complex I	Mitochondrially Encoded NADH:Ubiquinone Oxidoreductase Core Subunit 1	1_mtdna_core	1_mtdna_mem	1_mtdna_P	1_mtdna_ND1	MT.ND1.P03886	NA	NA	NA	NA	NA	NA
MT.ND2	mtDNA	1	mtc1	Complex I	Mitochondrially Encoded NADH:Ubiquinone Oxidoreductase Core Subunit 2	1_mtdna_core	1_mtdna_mem	1_mtdna_P	1_mtdna_ND2	MT.ND2.P03891	NA	NA	NA	NA	NA	NA
MT.ND3	mtDNA	1	mtc1	Complex I	Mitochondrially Encoded NADH:Ubiquinone Oxidoreductase Core Subunit 3	1_mtdna_core	1_mtdna_mem	1_mtdna_P	1_mtdna_ND2	MT.ND3.P03897	NA	NA	NA	NA	NA	NA
MT.ND4	mtDNA	1	mtc1	Complex I	Mitochondrially Encoded NADH:Ubiquinone Oxidoreductase Core Subunit 4	1_mtdna_core	1_mtdna_mem	1_mtdna_P	1_mtdna_ND4	MT.ND4.P03905	NA	NA	NA	NA	NA	NA
MT.ND4L	mtDNA	1	mtc1	Complex I	Mitochondrially Encoded NADH:Ubiquinone Oxidoreductase Core Subunit 4L	1_mtdna_core	1_mtdna_mem	1_mtdna_P	1_mtdna_ND2	NA	NA	NA	NA	NA	NA	NA
MT.ND5	mtDNA	1	mtc1	Complex I	Mitochondrially Encoded NADH:Ubiquinone Oxidoreductase Core Subunit 5	1_mtdna_core	1_mtdna_mem	1_mtdna_P	1_mtdna_ND5	MT.ND5.P03915	NA	NA	NA	NA	NA	NA
MT.ND6	mtDNA	1	mtc1	Complex I	Mitochondrially Encoded NADH:Ubiquinone Oxidoreductase Core Subunit 6	1_mtdna_core	1_mtdna_mem	1_mtdna_P	1_mtdna_ND2	MT.ND6.P03923	NA	NA	NA	NA	NA	NA
NDUFA1	ndna	1	nc1	Complex I	NADH dehydrogenase [ubiquinone] 1 alpha subcomplex subunit 1	1_ndna_acc	1_ndna_mem	1_ndna_P	1_ndna_ND1	NA	NA	NDUFA1.O15239	NDUFA1.O15239	NDUFA1	NDUFA1	NDUFA1
NDUFA10	ndna	1	nc1	Complex I	NADH dehydrogenase [ubiquinone] 1 alpha subcomplex subunit 10, mitochondrial	1_ndna_acc	1_ndna_mem	1_ndna_P	1_ndna_ND2	NDUFA10.O95299	NDUFA10_1	NDUFA10.A0A087WXC5	NDUFA10.A0A087WXC5	NDUFA10	NDUFA10	NDUFA10
NDUFA10	ndna	1	nc1	Complex I	NADH dehydrogenase [ubiquinone] 1 alpha subcomplex subunit 10, mitochondrial	1_ndna_acc	1_ndna_mem	1_ndna_P	1_ndna_ND2	NDUFA10.O95299	NDUFA10_2	NDUFA10.A0A087WXC5	NDUFA10.A0A087WXC5	NDUFA10	NDUFA10	NDUFA10
NDUFA11	ndna	1	nc1	Complex I	NADH dehydrogenase [ubiquinone] 1 alpha subcomplex subunit 11, mitochondrial	1_ndna_acc	1_ndna_mem	1_ndna_P	1_ndna_ND2	NDUFA11.Q86Y39	NA	NDUFA11.Q86Y39	NDUFA11.Q86Y39	NDUFA11	NDUFA11	NDUFA11
NDUFA12	ndna	1	nc1	Complex I	NADH dehydrogenase [ubiquinone] 1 alpha subcomplex subunit 12	1_ndna_acc	1_ndna_mat	1_ndna_N	1_ndna_N	NDUFA12.Q9UI09	NA	NDUFA12.Q9UI09	NDUFA12.Q9UI09	NDUFA12	NDUFA12	NDUFA12
NDUFA13	ndna	1	nc1	Complex I	NADH dehydrogenase [ubiquinone] 1 alpha subcomplex subunit 13	1_ndna_acc	1_ndna_mem	1_ndna_P	1_ndna_ND1	NDUFA13.Q9P0J0	NA	NDUFA13.Q9P0J0	NDUFA13.Q9P0J0	NDUFA13	NDUFA13	NDUFA13
NDUFA2	ndna	1	nc1	Complex I	NADH dehydrogenase [ubiquinone] 1 alpha subcomplex subunit 2	1_ndna_acc	1_ndna_mat	1_ndna_N	1_ndna_N	NDUFA2.O43678	NA	NDUFA2.O43678	NDUFA2.O43678	NDUFA2	NDUFA2	NDUFA2
NDUFA3	ndna	1	nc1	Complex I	NADH dehydrogenase [ubiquinone] 1 alpha subcomplex subunit 2	1_ndna_acc	1_ndna_mem	1_ndna_P	1_ndna_ND1	NDUFA3.O95167	NA	NDUFA3.O95167	NDUFA3.S4R3I5	NDUFA3	NDUFA3	NDUFA3
NDUFA5	ndna	1	nc1	Complex I	NADH dehydrogenase [ubiquinone] 1 alpha subcomplex subunit 5	1_ndna_acc	1_ndna_mat	1_ndna_Q	1_ndna_Q	NDUFA5.Q16718	NDUFA5_2	NDUFA5.Q16718	NDUFA5.Q16718	NDUFA5	NDUFA5	NDUFA5
NDUFA5	ndna	1	nc1	Complex I	NADH dehydrogenase [ubiquinone] 1 alpha subcomplex subunit 5	1_ndna_acc	1_ndna_mat	1_ndna_Q	1_ndna_Q	NDUFA5.Q16718	NDUFA5_1	NDUFA5.Q16718	NDUFA5.Q16718	NDUFA5	NDUFA5	NDUFA5
NDUFA6	ndna	1	nc1	Complex I	NADH dehydrogenase [ubiquinone] 1 alpha subcomplex subunit 6	1_ndna_acc	1_ndna_mat	1_ndna_N	1_ndna_N	NDUFA6.P56556	NDUFA6_2	NDUFA6.A0A0C4DGS0	NDUFA6.A0A0C4DGS0	NDUFA6	NDUFA6	NDUFA6
NDUFA7	ndna	1	nc1	Complex I	NADH dehydrogenase [ubiquinone] 1 alpha subcomplex subunit 7	1_ndna_acc	1_ndna_mat	1_ndna_N	1_ndna_N	NDUFA7.O95182	NDUFA7_2	NDUFA7.O95182	NDUFA7.O95182	NA	NA	NA
NDUFA7	ndna	1	nc1	Complex I	NADH dehydrogenase [ubiquinone] 1 alpha subcomplex subunit 7	1_ndna_acc	1_ndna_mat	1_ndna_N	1_ndna_N	NDUFA7.O95182	NDUFA7_1	NDUFA7.O95182	NDUFA7.O95182	NA	NA	NA
NDUFA8	ndna	1	nc1	Complex I	NADH dehydrogenase [ubiquinone] 1 alpha subcomplex subunit 8	1_ndna_acc	1_ndna_mem	1_ndna_P	1_ndna_ND1	NDUFA8.P51970	NA	NDUFA8.P51970	NDUFA8.P51970	NDUFA8	NDUFA8	NDUFA8
NDUFA9	ndna	1	nc1	Complex I	NADH dehydrogenase [ubiquinone] 1 alpha subcomplex subunit 9, mitochondrial	1_ndna_acc	1_ndna_mat	1_ndna_Q	1_ndna_Q	NDUFA9.F5GY40	NA	NDUFA9.Q16795	NDUFA9.Q16795	NDUFA9	NDUFA9	NDUFA9
NDUFA9	ndna	1	nc1	Complex I	NADH dehydrogenase [ubiquinone] 1 alpha subcomplex subunit 9, mitochondrial	1_ndna_acc	1_ndna_mat	1_ndna_Q	1_ndna_Q	NDUFA9.Q16795	NA	NDUFA9.Q16795	NDUFA9.Q16795	NDUFA9	NDUFA9	NDUFA9
NDUFAB1	ndna	1	nc1	Complex I	Acyl carrier protein;Acyl carrier protein, mitochondrial	1_ndna_acc	1_ndna_mem	1_ndna_P_&_Q	1_ndna_Q_&_ND5	NDUFAB1.O14561	NA	NDUFAB1.O14561	NDUFAB1.O14561	NDUFAB1	NDUFAB1	NDUFAB1
NDUFB1	ndna	1	nc1	Complex I	NADH:Ubiquinone Oxidoreductase Subunit B1	1_ndna_acc	1_ndna_mem	1_ndna_P	1_ndna_ND4	NDUFB1.O75438	NA	NDUFB1.O75438	NDUFB1.O75438	NDUFB1	NDUFB1	NDUFB1
NDUFB10	ndna	1	nc1	Complex I	NADH dehydrogenase [ubiquinone] 1 beta subcomplex subunit 10	1_ndna_acc	1_ndna_mem	1_ndna_P	1_ndna_ND4	NDUFB10.O96000	NA	NDUFB10.O96000	NDUFB10.H3BPJ9	NDUFB10	NDUFB10	NDUFB10
NDUFB11	ndna	1	nc1	Complex I	NADH dehydrogenase [ubiquinone] 1 beta subcomplex subunit 11, mitochondrial	1_ndna_acc	1_ndna_mem	1_ndna_P	1_ndna_ND4	NDUFB11.Q9NX14	NA	NDUFB11.Q9NX14	NDUFB11.Q9NX14	NDUFB11	NDUFB11	NDUFB11
NDUFB2	ndna	1	nc1	Complex I	NADH dehydrogenase [ubiquinone] 1 beta subcomplex subunit 2, mitochondrial	1_ndna_acc	1_ndna_mem	1_ndna_P	1_ndna_ND5	NDUFB2.H7C5B8	NA	NDUFB2.C9IZW8	NA	NDUFB2	NDUFB2	NDUFB2
NDUFB3	ndna	1	nc1	Complex I	NADH dehydrogenase [ubiquinone] 1 beta subcomplex subunit 3	1_ndna_acc	1_ndna_mem	1_ndna_P	1_ndna_ND5	NDUFB3.O43676	NA	NDUFB3.O43676	NDUFB3.O43676	NDUFB3	NDUFB3	NDUFB3
NDUFB4	ndna	1	nc1	Complex I	NADH dehydrogenase [ubiquinone] 1 beta subcomplex subunit 4	1_ndna_acc	1_ndna_mem	1_ndna_P	1_ndna_ND4	NDUFB4.O95168	NA	NDUFB4.O95168	NDUFB4.O95168.2	NDUFB4	NDUFB4	NDUFB4
NDUFB5	ndna	1	nc1	Complex I	NADH dehydrogenase [ubiquinone] 1 beta subcomplex subunit 5, mitochondrial	1_ndna_acc	1_ndna_mem	1_ndna_P	1_ndna_ND4	NDUFB5.O43674	NA	NDUFB5.O43674	NDUFB5.O43674	NDUFB5	NDUFB5	NDUFB5
NDUFB6	ndna	1	nc1	Complex I	NADH dehydrogenase [ubiquinone] 1 beta subcomplex subunit 6	1_ndna_acc	1_ndna_mem	1_ndna_P	1_ndna_ND5	NDUFB6.O95139	NA	NDUFB6.A0A087WZX2	NDUFB6.A0A087WZX2	NDUFB6	NDUFB6	NDUFB6
NDUFB7	ndna	1	nc1	Complex I	NADH dehydrogenase [ubiquinone] 1 beta subcomplex subunit 7	1_ndna_acc	1_ndna_mem	1_ndna_P	1_ndna_ND5	NDUFB7.P17568	NA	NDUFB7.P17568	NDUFB7.P17568	NDUFB7	NDUFB7	NDUFB7
NDUFB8	ndna	1	nc1	Complex I	NADH dehydrogenase [ubiquinone] 1 beta subcomplex subunit 8, mitochondrial	1_ndna_acc	1_ndna_mem	1_ndna_P	1_ndna_ND5	NDUFB8.O95169	NA	NDUFB8.O95169.3	NDUFB8.O95169.3	NDUFB8	NDUFB8	NDUFB8
NDUFB9	ndna	1	nc1	Complex I	NADH dehydrogenase [ubiquinone] 1 beta subcomplex subunit 9	1_ndna_acc	1_ndna_mem	1_ndna_P	1_ndna_ND5	NDUFB9.Q9Y6M9	NA	NDUFB9.Q9Y6M9	NDUFB9.Q9Y6M9	NDUFB9	NDUFB9	NDUFB9
NDUFC1	ndna	1	nc1	Complex I	NADH:Ubiquinone Oxidoreductase Subunit C1	1_ndna_acc	1_ndna_mem	1_ndna_P	1_ndna_ND2	NDUFC1.O43677	NA	NDUFC1.O43677	NA	NDUFC1	NDUFC1	NDUFC1
NDUFC2	ndna	1	nc1	Complex I	NADH dehydrogenase [ubiquinone] 1 subunit C2	1_ndna_acc	1_ndna_mem	1_ndna_P	1_ndna_ND2	NDUFC2.O95298	NA	NDUFC2.O95298	NDUFC2.O95298	NDUFC2	NDUFC2	NDUFC2
NDUFS1	ndna	1	nc1	Complex I	NADH-ubiquinone oxidoreductase 75 kDa subunit, mitochondrial	1_ndna_core	1_ndna_mat	1_ndna_N	1_ndna_N	NDUFS1.P28331	NA	NDUFS1.P28331	NDUFS1.P28331	NDUFS1	NDUFS1	NDUFS1
NDUFS2	ndna	1	nc1	Complex I	NADH dehydrogenase [ubiquinone] iron-sulfur protein 2, mitochondrial	1_ndna_core	1_ndna_mat	1_ndna_Q	1_ndna_Q	NDUFS2.O75306	NA	NDUFS2.O75306	NDUFS2.O75306	NDUFS2	NDUFS2	NDUFS2
NDUFS3	ndna	1	nc1	Complex I	NADH dehydrogenase [ubiquinone] iron-sulfur protein 3, mitochondrial	1_ndna_core	1_ndna_mat	1_ndna_Q	1_ndna_Q	NDUFS3.O75489	NA	NDUFS3.O75489	NDUFS3.O75489	NDUFS3	NDUFS3	NDUFS3
NDUFS4	ndna	1	nc1	Complex I	NADH dehydrogenase [ubiquinone] iron-sulfur protein 4, mitochondrial	1_ndna_acc	1_ndna_mat	1_ndna_N	1_ndna_N	NDUFS4.O43181	NA	NDUFS4.O43181	NDUFS4.O43181	NDUFS4	NDUFS4	NDUFS4
NDUFS5	ndna	1	nc1	Complex I	NADH dehydrogenase [ubiquinone] iron-sulfur protein 5;NADH dehydrogenase [ubiquinone] iron-sulfur protein 5, N-terminally processed	1_ndna_acc	1_ndna_mem	1_ndna_P	1_ndna_ND2	NDUFS5.O43920	NA	NDUFS5.O43920	NDUFS5.O43920	NDUFS5	NDUFS5	NDUFS5
NDUFS6	ndna	1	nc1	Complex I	NADH dehydrogenase [ubiquinone] iron-sulfur protein 6, mitochondrial	1_ndna_acc	1_ndna_mat	1_ndna_N	1_ndna_N	NDUFS6.O75380	NDUFS6_2	NDUFS6.D6RBT3	NDUFS6.D6RBT3	NDUFS6	NDUFS6	NDUFS6
NDUFS6	ndna	1	nc1	Complex I	NADH dehydrogenase [ubiquinone] iron-sulfur protein 6, mitochondrial	1_ndna_acc	1_ndna_mat	1_ndna_N	1_ndna_N	NDUFS6.O75380	NDUFS6_1	NDUFS6.D6RBT3	NDUFS6.D6RBT3	NDUFS6	NDUFS6	NDUFS6
NDUFS6	ndna	1	nc1	Complex I	NADH dehydrogenase [ubiquinone] iron-sulfur protein 6, mitochondrial	1_ndna_acc	1_ndna_mat	1_ndna_N	1_ndna_N	NDUFS6.O75380	NDUFS6_2	NDUFS6.O75380	NDUFS6.O75380	NDUFS6	NDUFS6	NDUFS6
NDUFS6	ndna	1	nc1	Complex I	NADH dehydrogenase [ubiquinone] iron-sulfur protein 6, mitochondrial	1_ndna_acc	1_ndna_mat	1_ndna_N	1_ndna_N	NDUFS6.O75380	NDUFS6_1	NDUFS6.D6RBT3	NDUFS6.O75380	NDUFS6	NDUFS6	NDUFS6
NDUFS6	ndna	1	nc1	Complex I	NADH dehydrogenase [ubiquinone] iron-sulfur protein 6, mitochondrial	1_ndna_acc	1_ndna_mat	1_ndna_N	1_ndna_N	NDUFS6.O75380	NDUFS6_2	NDUFS6.D6RBT3	NDUFS6.O75380	NDUFS6	NDUFS6	NDUFS6
NDUFS6	ndna	1	nc1	Complex I	NADH dehydrogenase [ubiquinone] iron-sulfur protein 6, mitochondrial	1_ndna_acc	1_ndna_mat	1_ndna_N	1_ndna_N	NDUFS6.O75380	NDUFS6_1	NDUFS6.O75380	NDUFS6.D6RBT3	NDUFS6	NDUFS6	NDUFS6
NDUFS6	ndna	1	nc1	Complex I	NADH dehydrogenase [ubiquinone] iron-sulfur protein 6, mitochondrial	1_ndna_acc	1_ndna_mat	1_ndna_N	1_ndna_N	NDUFS6.O75380	NDUFS6_2	NDUFS6.O75380	NDUFS6.D6RBT3	NDUFS6	NDUFS6	NDUFS6
NDUFS6	ndna	1	nc1	Complex I	NADH dehydrogenase [ubiquinone] iron-sulfur protein 6, mitochondrial	1_ndna_acc	1_ndna_mat	1_ndna_N	1_ndna_N	NDUFS6.O75380	NDUFS6_1	NDUFS6.O75380	NDUFS6.O75380	NDUFS6	NDUFS6	NDUFS6
NDUFS7	ndna	1	nc1	Complex I	NADH dehydrogenase [ubiquinone] iron-sulfur protein 7, mitochondrial	1_ndna_core	1_ndna_mat	1_ndna_Q	1_ndna_Q	NDUFS7.O75251	NA	NDUFS7.O75251	NDUFS7.A0A087WXF6	NDUFS7	NDUFS7	NDUFS7
NDUFS7	ndna	1	nc1	Complex I	NADH dehydrogenase [ubiquinone] iron-sulfur protein 7, mitochondrial	1_ndna_core	1_ndna_mat	1_ndna_Q	1_ndna_Q	NDUFS7.O75251	NA	NDUFS7.O75251	NDUFS7.O75251	NDUFS7	NDUFS7	NDUFS7
NDUFS8	ndna	1	nc1	Complex I	NADH dehydrogenase [ubiquinone] iron-sulfur protein 8, mitochondrial	1_ndna_core	1_ndna_mat	1_ndna_Q	1_ndna_Q	NDUFS8.O00217	NA	NDUFS8.O00217	NDUFS8.O00217	NDUFS8	NDUFS8	NDUFS8
NDUFV1	ndna	1	nc1	Complex I	NADH dehydrogenase [ubiquinone] flavoprotein 1, mitochondrial	1_ndna_core	1_ndna_mat	1_ndna_N	1_ndna_N	NDUFV1.G3V0I5	NDUFV1_1	NDUFV1.P49821.2	NDUFV1.P49821.2	NDUFV1	NDUFV1	NDUFV1
NDUFV1	ndna	1	nc1	Complex I	NADH dehydrogenase [ubiquinone] flavoprotein 1, mitochondrial	1_ndna_core	1_ndna_mat	1_ndna_N	1_ndna_N	NDUFV1.G3V0I5	NDUFV1_2	NDUFV1.P49821.2	NDUFV1.P49821.2	NDUFV1	NDUFV1	NDUFV1
NDUFV2	ndna	1	nc1	Complex I	NADH dehydrogenase [ubiquinone] flavoprotein 2, mitochondrial	1_ndna_core	1_ndna_mat	1_ndna_N	1_ndna_N	NDUFV2.E7EPT4	NA	NDUFV2.P19404	NDUFV2.P19404	NDUFV2	NDUFV2	NDUFV2
NDUFV3	ndna	1	nc1	Complex I	NADH Dehydrogenase [Ubiquinone] Flavoprotein 3, Mitochondrial	1_ndna_acc	1_ndna_mat	1_ndna_N	1_ndna_N	NDUFV3.P56181.2	NA	NDUFV3.P56181	NDUFV3.P56181	NDUFV3	NDUFV3	NDUFV3
NDUFV3	ndna	1	nc1	Complex I	NADH Dehydrogenase [Ubiquinone] Flavoprotein 3, Mitochondrial	1_ndna_acc	1_ndna_mat	1_ndna_N	1_ndna_N	NDUFV3.P56181	NA	NDUFV3.P56181.2	NDUFV3.P56181	NDUFV3	NDUFV3	NDUFV3
NDUFV3	ndna	1	nc1	Complex I	NADH Dehydrogenase [Ubiquinone] Flavoprotein 3, Mitochondrial	1_ndna_acc	1_ndna_mat	1_ndna_N	1_ndna_N	NDUFV3.P56181.2	NA	NDUFV3.P56181.2	NDUFV3.P56181	NDUFV3	NDUFV3	NDUFV3
NDUFV3	ndna	1	nc1	Complex I	NADH Dehydrogenase [Ubiquinone] Flavoprotein 3, Mitochondrial	1_ndna_acc	1_ndna_mat	1_ndna_N	1_ndna_N	NDUFV3.P56181	NA	NDUFV3.P56181	NDUFV3.P56181	NDUFV3	NDUFV3	NDUFV3
ACAD9	ndna	1	ncaf1	Complex I Assembly Factor	Acyl-CoA Dehydrogenase Family Member 9	1_af	NA	NA	NA	NA	NA	NA	NA	NA	NA	NA
COA1	ndna	1	ncaf1	Complex I Assembly Factor	Cytochrome C Oxidase Assembly Factor 1 Homolog	1_af	NA	NA	NA	COA1.Q9GZY4	NA	NA	NA	COA1	COA1	COA1
DMAC1	ndna	1	ncaf1	Complex I Assembly Factor	Distal Membrane Arm Assembly Complex 1¬¨‚Ä†	1_af	NA	NA	NA	NA	NA	NA	NA	NA	NA	NA
DMAC2	ndna	1	ncaf1	Complex I Assembly Factor	Distal Membrane Arm Assembly Complex 2	1_af	NA	NA	NA	NA	NA	NA	NA	NA	NA	NA
ECSIT	ndna	1	ncaf1	Complex I Assembly Factor	ECSIT Signalling Integrator	1_af	NA	NA	NA	NA	NA	NA	NA	NA	NA	NA
FOXRED1	ndna	1	ncaf1	Complex I Assembly Factor	FAD Dependent Oxidoreductase Domain Containing 1	1_af	NA	NA	NA	NA	NA	NA	NA	NA	NA	NA
NDUFAF1	ndna	1	ncaf1	Complex I Assembly Factor	Complex I intermediate-associated protein 30, mitochondrial	1_af	NA	NA	NA	NDUFAF1.Q9Y375	NA	NA	NA	NDUFAF1	NDUFAF1	NDUFAF1
NDUFAF2	ndna	1	ncaf1	Complex I Assembly Factor	Mimitin, mitochondrial	1_af	NA	NA	NA	NDUFAF2.Q8N183	NA	NDUFAF2.Q8N183	NDUFAF2.Q8N183	NDUFAF2	NDUFAF2	NDUFAF2
NDUFAF3	ndna	1	ncaf1	Complex I Assembly Factor	NADH dehydrogenase [ubiquinone] 1 alpha subcomplex assembly factor 3	1_af	NA	NA	NA	NDUFAF3.Q9BU61	NA	NDUFAF3.Q9BU61	NDUFAF3.Q9BU61	NDUFAF3	NDUFAF3	NDUFAF3
NDUFAF4	ndna	1	ncaf1	Complex I Assembly Factor	NADH dehydrogenase [ubiquinone] 1 alpha subcomplex assembly factor 4	1_af	NA	NA	NA	NDUFAF4.Q9P032	NA	NDUFAF4.Q9P032	NDUFAF4.Q9P032	NDUFAF4	NDUFAF4	NDUFAF4
NDUFAF5	ndna	1	ncaf1	Complex I Assembly Factor	NADH dehydrogenase [ubiquinone] 1 alpha subcomplex assembly factor 5	1_af	NA	NA	NA	NDUFAF5.Q5TEU4	NA	NA	NA	NDUFAF5	NDUFAF5	NDUFAF5
NDUFAF6	ndna	1	ncaf1	Complex I Assembly Factor	NADH dehydrogenase (ubiquinone) complex I, assembly factor 6	1_af	NA	NA	NA	NDUFAF6.Q330K2	NA	NDUFAF6.A0A075B6P0	NDUFAF6.A0A075B6P0	NDUFAF6	NDUFAF6	NDUFAF6
NDUFAF7	ndna	1	ncaf1	Complex I Assembly Factor	NADH dehydrogenase [ubiquinone] complex I, assembly factor 7	1_af	NA	NA	NA	NDUFAF7.Q7L592	NA	NDUFAF7.Q7L592	NA	NDUFAF7	NDUFAF7	NDUFAF7
NUBPL	ndna	1	ncaf1	Complex I Assembly Factor	Iron-Sulfur Protein Required For NADH Dehydrogenase	1_af	NA	NA	NA	NUBPL.Q8TB37	NA	NUBPL.Q8TB37	NA	NUBPL	NUBPL	NUBPL
TIMMDC1	ndna	1	ncaf1	Complex I Assembly Factor	Complex I assembly factor TIMMDC1, mitochondrial	1_af	NA	NA	NA	TIMMDC1.Q9NPL8	NA	NA	NA	TIMMDC1	TIMMDC1	TIMMDC1
TMEM126B	ndna	1	ncaf1	Complex I Assembly Factor	Transmembrane Protein 126B	1_af	NA	NA	NA	NA	NA	NA	NA	NA	NA	NA
TMEM186	ndna	1	ncaf1	Complex I Assembly Factor	Transmembrane Protein 186	1_af	NA	NA	NA	NA	NA	NA	NA	NA	NA	NA
TMEM70	ndna	1	ncaf1	Complex I Assembly Factor	Transmembrane Protein 70	1_af	NA	NA	NA	TMEM70.Q9BUB7	NA	TMEM70.Q9BUB7.2	TMEM70.Q9BUB7	TMEM70	TMEM70	TMEM70
SDHA	ndna	2	nc2	Complex II	Succinate dehydrogenase [ubiquinone] flavoprotein subunit, mitochondrial	2_ndna_core	NA	NA	NA	SDHA.P31040	SDHA_2	SDHA.P31040	SDHA.P31040	SDHA	SDHA	SDHA
SDHB	ndna	2	nc2	Complex II	Succinate dehydrogenase [ubiquinone] iron-sulfur subunit, mitochondrial	2_ndna_core	NA	NA	NA	SDHB.P21912	SDHB_2	SDHB.P21912	SDHB.P21912	SDHB	SDHB	SDHB
SDHB	ndna	2	nc2	Complex II	Succinate dehydrogenase [ubiquinone] iron-sulfur subunit, mitochondrial	2_ndna_core	NA	NA	NA	SDHB.P21912	SDHB_1	SDHB.P21912	SDHB.P21912	SDHB	SDHB	SDHB
SDHC	ndna	2	nc2	Complex II	Succinate dehydrogenase cytochrome b560 subunit, mitochondrial	2_ndna_acc	NA	NA	NA	SDHC.Q99643	SDHC_1	SDHC.Q99643	SDHC.Q99643.5	SDHC	SDHC	SDHC
SDHC	ndna	2	nc2	Complex II	Succinate dehydrogenase cytochrome b560 subunit, mitochondrial	2_ndna_acc	NA	NA	NA	SDHC.Q99643	SDHC_2	SDHC.Q99643	SDHC.Q99643.5	SDHC	SDHC	SDHC
SDHD	ndna	2	nc2	Complex II	Succinate dehydrogenase [ubiquinone] cytochrome b small subunit, mitochondrial	2_ndna_acc	NA	NA	NA	SDHD.O14521	SDHD_1	SDHD.O14521.2	NA	SDHD	SDHD	SDHD
SDHD	ndna	2	nc2	Complex II	Succinate dehydrogenase [ubiquinone] cytochrome b small subunit, mitochondrial	2_ndna_acc	NA	NA	NA	SDHD.O14521	SDHD_2	SDHD.O14521.2	NA	SDHD	SDHD	SDHD
SDHAF2	ndna	2	ncaf2	Complex II Assembly Factor	Succinate dehydrogenase assembly factor 2, mitochondrial	2_af	NA	NA	NA	SDHAF2.Q9NX18	NA	NA	NA	SDHAF2	SDHAF2	SDHAF2
SDHAF3	ndna	2	ncaf2	Complex II Assembly Factor	NA	2_af	NA	NA	NA	NA	NA	NA	NA	NA	NA	NA
SDHAF4	ndna	2	ncaf2	Complex II Assembly Factor	Succinate dehydrogenase assembly factor 4, mitochondrial	2_af	NA	NA	NA	NA	NA	NA	NA	NA	NA	NA
MT.CYTB	mtDNA	3	mtc3	Complex III	Mitochondrially Encoded Cytochrome B	3_mtDNA	NA	NA	NA	NA	NA	NA	NA	NA	NA	NA
CYC1	ndna	3	nc3	Complex III	Cytochrome c1, heme protein, mitochondrial	3_ndna_core	NA	NA	NA	CYC1.P08574	CYC1_1	CYC1.P08574	CYC1.P08574	CYC1	CYC1	CYC1
CYC1	ndna	3	nc3	Complex III	Cytochrome c1, heme protein, mitochondrial	3_ndna_core	NA	NA	NA	CYC1.P08574	CYC1_2	CYC1.P08574	CYC1.P08574	CYC1	CYC1	CYC1
CYCS	ndna	3	nc3	Complex III	Cytochrome C, Somatic	3_ndna_acc	NA	NA	NA	CYCS.C9JFR7	NA	CYCS.C9JFR7	CYCS.C9JFR7	CYCS	CYCS	CYCS
UQCR10	ndna	3	nc3	Complex III	Ubiquinol-Cytochrome C Reductase, Complex III Subunit X	3_ndna_acc	NA	NA	NA	UQCR10.Q9UDW1	UQCR10_1	UQCR10.Q9UDW1	UQCR10.Q9UDW1	UQCR10	UQCR10	UQCR10
UQCR10	ndna	3	nc3	Complex III	Ubiquinol-Cytochrome C Reductase, Complex III Subunit X	3_ndna_acc	NA	NA	NA	UQCR10.Q9UDW1	UQCR10_2	UQCR10.Q9UDW1	UQCR10.Q9UDW1	UQCR10	UQCR10	UQCR10
UQCR11	ndna	3	nc3	Complex III	Cytochrome b-c1 complex subunit 11	3_ndna_acc	NA	NA	NA	UQCR11.O14957	NA	UQCR11.O14957	UQCR11.O14957	UQCR11	UQCR11	UQCR11
UQCRB	ndna	3	nc3	Complex III	Cytochrome b-c1 complex subunit 7	3_ndna_acc	NA	NA	NA	UQCRB.P14927	NA	UQCRB.P14927	UQCRB.P14927	UQCRB	UQCRB	UQCRB
UQCRC1	ndna	3	nc3	Complex III	Cytochrome b-c1 complex subunit 1, mitochondrial	3_ndna_core	NA	NA	NA	UQCRC1.P31930	NA	UQCRC1.P31930	UQCRC1.P31930	UQCRC1	UQCRC1	UQCRC1
UQCRC2	ndna	3	nc3	Complex III	Cytochrome b-c1 complex subunit 2, mitochondrial	3_ndna_core	NA	NA	NA	UQCRC2.P22695	UQCRC2_1	UQCRC2.P22695	UQCRC2.P22695	UQCRC2	UQCRC2	UQCRC2
UQCRC2	ndna	3	nc3	Complex III	Cytochrome b-c1 complex subunit 2, mitochondrial	3_ndna_core	NA	NA	NA	UQCRC2.P22695	UQCRC2_2	UQCRC2.P22695	UQCRC2.P22695	UQCRC2	UQCRC2	UQCRC2
UQCRFS1	ndna	3	nc3	Complex III Assembly Factor	Cytochrome b-c1 complex subunit Rieske, mitochondrial	3_ndna_core	NA	NA	NA	UQCRFS1.P47985	NA	UQCRFS1.P47985	UQCRFS1.P47985	UQCRFS1	UQCRFS1	UQCRFS1
UQCRH	ndna	3	nc3	Complex III	Cytochrome b-c1 complex subunit 6, mitochondrial	3_ndna_acc	NA	NA	NA	UQCRH.P07919	NA	UQCRH.P07919	UQCRH.P07919	UQCRH	UQCRH	UQCRH
UQCRQ	ndna	3	nc3	Complex III	Cytochrome b-c1 complex subunit 8	3_ndna_acc	NA	NA	NA	UQCRQ.O14949	NA	UQCRQ.O14949	UQCRQ.O14949	UQCRQ	UQCRQ	UQCRQ
BCS1L	ndna	3	ncaf3	Complex III Assembly Factor	BCS1 Homolog, Ubiquinol-Cytochrome C Reductase Complex Chaperone	3_af	NA	NA	NA	BCS1L.Q9Y276	NA	BCS1L.Q9Y276	BCS1L.Q9Y276	BCS1L	BCS1L	BCS1L
LYRM7	ndna	3	ncaf3	Complex III Assembly Factor	Complex III Assembly Factor LYRM7	3_af	NA	NA	NA	LYRM7.Q5U5X0	NA	LYRM7.Q5U5X0	LYRM7.Q5U5X0	LYRM7	LYRM7	LYRM7
TTC19	ndna	3	ncaf3	Complex III	Tetratricopeptide Repeat Domain 19	3_af	NA	NA	NA	TTC19.Q6DKK2	NA	NA	NA	TTC19	TTC19	TTC19
TTC19	ndna	3	ncaf3	Complex III Assembly Factor	Tetratricopeptide Repeat Domain 19	3_af	NA	NA	NA	TTC19.Q6DKK2	NA	NA	NA	TTC19	TTC19	TTC19
TTC19	ndna	3	ncaf3	Complex III Assembly Factor	Tetratricopeptide Repeat Domain 19	3_af	NA	NA	NA	TTC19.Q6DKK2	NA	NA	NA	TTC19	TTC19	TTC19
UQCC1	ndna	3	ncaf3	Complex III Assembly Factor	Ubiquinol-cytochrome-c reductase complex assembly factor 1	3_af	NA	NA	NA	UQCC1.Q9NVA1	NA	UQCC1.Q9NVA1.2	UQCC1.B1AKV3	UQCC1	UQCC1	UQCC1
UQCC2	ndna	3	ncaf3	Complex III Assembly Factor	Ubiquinol-cytochrome-c reductase complex assembly factor 2	3_af	NA	NA	NA	UQCC2.V5IRT4	NA	UQCC2.Q5TAQ0	UQCC2.V5IRT4	UQCC2	UQCC2	UQCC2
UQCC3	ndna	3	ncaf3	Complex III Assembly Factor	Ubiquinol-Cytochrome C Reductase Complex Assembly Factor 3	3_af	NA	NA	NA	NA	NA	NA	NA	NA	NA	NA
MT.CO1	mtDNA	4	mtc4	Complex IV	Mitochondrially Encoded Cytochrome C Oxidase I	4_mtdna_core	NA	NA	NA	MT.CO1.P00395	NA	NA	NA	NA	NA	NA
MT.CO2	mtDNA	4	mtc4	Complex IV	Mitochondrially Encoded Cytochrome C Oxidase II	4_mtdna_core	NA	NA	NA	MT.CO2.P00403	NA	NA	NA	NA	NA	NA
MT.CO3	mtDNA	4	mtc4	Complex IV	Mitochondrially Encoded Cytochrome C Oxidase III	4_mtdna_core	NA	NA	NA	MT.CO3.P00414	NA	NA	NA	NA	NA	NA
MT.CO1	mtDNA	4	nc4	Complex IV	Mitochondrially Encoded Cytochrome C Oxidase I	4_mtdna_core	NA	NA	NA	MT.CO1.P00395	NA	NA	NA	NA	NA	NA
MT.CO2	mtDNA	4	nc4	Complex IV	Mitochondrially Encoded Cytochrome C Oxidase II	4_mtdna_core	NA	NA	NA	MT.CO2.P00403	NA	NA	NA	NA	NA	NA
MT.CO3	mtDNA	4	nc4	Complex IV	Mitochondrially Encoded Cytochrome C Oxidase III	4_mtdna_core	NA	NA	NA	MT.CO3.P00414	NA	NA	NA	NA	NA	NA
COX4I1	ndna	4	nc4	Complex IV	Cytochrome c oxidase subunit 4 isoform 1, mitochondrial	4_ndna_acc	NA	NA	NA	COX4I1.P13073	NA	COX4I1.P13073	COX4I1.P13073	COX4I1	COX4I1	COX4I1
COX4I2	ndna	4	nc4	Complex IV	Cytochrome C Oxidase Subunit 4I2	4_ndna_acc	NA	NA	NA	NA	NA	NA	NA	COX4I2	COX4I2	COX4I2
COX5A	ndna	4	nc4	Complex IV	Cytochrome c oxidase subunit 5A, mitochondrial	4_ndna_acc	NA	NA	NA	COX5A.P20674	NA	COX5A.P20674	COX5A.P20674	COX5A	COX5A	COX5A
COX5B	ndna	4	nc4	Complex IV	Cytochrome c oxidase subunit 5B, mitochondrial	4_ndna_acc	NA	NA	NA	COX5B.P10606	NA	COX5B.P10606	COX5B.P10606	COX5B	COX5B	COX5B
COX6A1	ndna	4	nc4	Complex IV	Cytochrome c oxidase subunit 6A, mitochondrial;Cytochrome c oxidase subunit 6A1, mitochondrial	4_ndna_acc	NA	NA	NA	COX6A1.P12074	NA	COX6A1.P12074	COX6A1.P12074	COX6A1	COX6A1	COX6A1
COX6A2	ndna	4	nc4	Complex IV	Cytochrome C Oxidase Subunit 6A2	4_ndna_acc	NA	NA	NA	NA	NA	NA	NA	NA	NA	NA
COX6B1	ndna	4	nc4	Complex IV	Cytochrome c oxidase subunit 6B1	4_ndna_acc	NA	NA	NA	COX6B1.P14854	NA	COX6B1.P14854	COX6B1.P14854	COX6B1	COX6B1	COX6B1
COX6B2	ndna	4	nc4	Complex IV	Cytochrome C Oxidase Subunit 6B2	4_ndna_acc	NA	NA	NA	NA	NA	NA	NA	NA	NA	NA
COX6C	ndna	4	nc4	Complex IV	Cytochrome c oxidase subunit 6C	4_ndna_acc	NA	NA	NA	COX6C.P09669	NA	COX6C.P09669	COX6C.P09669	COX6C	COX6C	COX6C
COX7A1	ndna	4	nc4	Complex IV	Cytochrome c oxidase subunit 7A1, mitochondrial	4_ndna_acc	NA	NA	NA	COX7A1.P24310	NA	COX7A1.P24310	COX7A1.P24310	COX7A1	COX7A1	COX7A1
COX7A2	ndna	4	nc4	Complex IV	Cytochrome c oxidase subunit 7A2, mitochondrial	4_ndna_acc	NA	NA	NA	COX7A2.P14406	NA	COX7A2.P14406	COX7A2.P14406	COX7A2	COX7A2	COX7A2
COX7A2L	ndna	4	nc4	Complex IV	Cytochrome c oxidase subunit 7A-related protein, mitochondrial	4_ndna_acc	NA	NA	NA	COX7A2L.O14548	NA	COX7A2L.O14548	COX7A2L.O14548	COX7A2L	COX7A2L	COX7A2L
COX7B	ndna	4	nc4	Complex IV	Cytochrome c oxidase subunit 7B, mitochondrial	4_ndna_acc	NA	NA	NA	COX7B.P24311	COX7B_2	NA	NA	COX7B	COX7B	COX7B
COX7C	ndna	4	nc4	Complex IV	Cytochrome c oxidase subunit 7C, mitochondrial	4_ndna_acc	NA	NA	NA	COX7C.P15954	NA	COX7C.P15954	COX7C.P15954	COX7C	COX7C	COX7C
COX8A	ndna	4	nc4	Complex IV	Cytochrome C Oxidase Subunit 8A	4_ndna_acc	NA	NA	NA	NA	NA	COX8A.P10176	COX8A.P10176	COX8A	COX8A	COX8A
COX8BP	ndna	4	nc4	Complex IV	Cytochrome C Oxidase Subunit 8B, Pseudogene	4_ndna_acc	NA	NA	NA	NA	NA	NA	NA	NA	NA	NA
COX8C	ndna	4	nc4	Complex IV	Cytochrome C Oxidase Subunit 8C	4_ndna_acc	NA	NA	NA	NA	NA	NA	NA	NA	NA	NA
NDUFA4	ndna	4	nc4	Complex IV	NDUFA4 Mitochondrial Complex Associated	4_ndna_acc	NA	NA	NA	NDUFA4.O00483	NA	NDUFA4.O00483	NDUFA4.O00483	NDUFA4	NDUFA4	NDUFA4
CHCHD7	ndna	4	ncaf4	Complex IV Assembly Factor	Coiled-Coil-Helix-Coiled-Coil-Helix Domain Containing 7 (aliases: COX23)	4_af	NA	NA	NA	CHCHD7.Q9BUK0	NA	NA	NA	CHCHD7	CHCHD7	CHCHD7
CMC1	ndna	4	ncaf4	Complex IV Assembly Factor	COX assembly mitochondrial protein homolog	4_af	NA	NA	NA	CMC1.Q7Z7K0	NA	CMC1.Q7Z7K0	CMC1.Q7Z7K0	CMC1	CMC1	CMC1
CMC2	ndna	4	ncaf4	Complex IV Assembly Factor	COX assembly mitochondrial protein 2 homolog	4_af	NA	NA	NA	CMC2.Q9NRP2	NA	NA	NA	CMC2	CMC2	CMC2
COA1	ndna	4	ncaf4	Complex IV Assembly Factor	Cytochrome C Oxidase Assembly Factor 1 Homolog	4_af	NA	NA	NA	COA1.Q9GZY4	NA	NA	NA	COA1	COA1	COA1
COA3	ndna	4	ncaf4	Complex IV Assembly Factor	Cytochrome c oxidase assembly factor 3 homolog, mitochondrial	4_af	NA	NA	NA	COA3.Q9Y2R0	NA	COA3.Q9Y2R0	COA3.Q9Y2R0	COA3	COA3	COA3
COA4	ndna	4	ncaf4	Complex IV Assembly Factor	Cytochrome C Oxidase Assembly Factor 4 Homolog	4_af	NA	NA	NA	COA4.Q9NYJ1	NA	NA	NA	COA4	COA4	COA4
COA5	ndna	4	ncaf4	Complex IV Assembly Factor	Cytochrome C Oxidase Assembly Factor 5	4_af	NA	NA	NA	COA5.Q86WW8	NA	NA	NA	COA5	COA5	COA5
COA6	ndna	4	ncaf4	Complex IV Assembly Factor	Cytochrome c oxidase assembly factor 6 homolog	4_af	NA	NA	NA	COA6.Q5JTJ3	NA	COA6.X6R5Z6	COA6.Q5JTJ3.3	COA6	COA6	COA6
COA7	ndna	4	ncaf4	Complex IV Assembly Factor	Cytochrome c oxidase assembly factor 7	4_af	NA	NA	NA	COA7.Q96BR5	NA	COA7.Q96BR5	NA	COA7	COA7	COA7
COA8	ndna	4	ncaf4	Complex IV Assembly Factor	Cytochrome C Oxidase Assembly Factor 8	4_af	NA	NA	NA	NA	NA	NA	NA	NA	NA	NA
COX10	ndna	4	ncaf4	Complex IV Assembly Factor	Cytochrome C Oxidase Assembly Factor Heme	4_af	NA	NA	NA	NA	NA	NA	NA	COX10	COX10	COX10
COX11	ndna	4	ncaf4	Complex IV Assembly Factor	Cytochrome C Oxidase Copper Chaperone COX11	4_af	NA	NA	NA	COX11.Q9Y6N1	NA	NA	NA	COX11	COX11	COX11
COX14	ndna	4	ncaf4	Complex IV Assembly Factor	Cytochrome C Oxidase Assembly Factor COX14	4_af	NA	NA	NA	COX14.Q96I36	NA	NA	NA	COX14	COX14	COX14
COX15	ndna	4	ncaf4	Complex IV Assembly Factor	Cytochrome c oxidase assembly protein COX15 homolog	4_af	NA	NA	NA	COX15.Q7KZN9	NA	NA	NA	COX15	COX15	COX15
COX16	ndna	4	ncaf4	Complex IV Assembly Factor	Cytochrome C Oxidase Assembly Factor¬¨‚Ä†COX16	4_af	NA	NA	NA	NA	NA	NA	NA	COX16	COX16	COX16
COX17	ndna	4	ncaf4	Complex IV Assembly Factor	Cytochrome c oxidase copper chaperone	4_af	NA	NA	NA	COX17.Q14061	NA	COX17.Q14061	NA	COX17	COX17	COX17
COX18	ndna	4	ncaf4	Complex IV Assembly Factor	Cytochrome C Oxidase Assembly Factor¬¨‚Ä†COX18	4_af	NA	NA	NA	COX18.Q8N8Q8	NA	NA	NA	COX18	COX18	COX18
COX19	ndna	4	ncaf4	Complex IV Assembly Factor	Cytochrome c oxidase assembly protein COX19	4_af	NA	NA	NA	COX19.Q49B96	NA	NA	NA	COX19	COX19	COX19
COX20	ndna	4	ncaf4	Complex IV Assembly Factor	Cytochrome c oxidase protein 20 homolog	4_af	NA	NA	NA	COX20.Q5RI15	NA	NA	COX20.Q5RI15	COX20	COX20	COX20
FDX2	ndna	4	ncaf4	Complex IV Assembly Factor	Ferredoxin 2	4_af	NA	NA	NA	NA	NA	NA	NA	NA	NA	NA
HIGD1A	ndna	4	ncaf4	Complex IV Assembly Factor	HIG1 Hypoxia Inducible Domain Family Member 1A	4_af	NA	NA	NA	NA	NA	NA	NA	NA	NA	NA
IMMP1L	ndna	4	ncaf4	Complex IV Assembly Factor	Inner Mitochondrial Membrane Peptidase Subunit 1	4_af	NA	NA	NA	NA	NA	NA	NA	IMMP1L	IMMP1L	IMMP1L
IMMP2L	ndna	4	ncaf4	Complex IV Assembly Factor	Inner Mitochondrial Membrane Peptidase Subunit 2	4_af	NA	NA	NA	NA	NA	NA	NA	IMMP2L	IMMP2L	IMMP2L
MR.1S	ndna	4	ncaf4	Complex IV Assembly Factor	NA	4_af	NA	NA	NA	NA	NA	NA	NA	NA	NA	NA
OXA1L	ndna	4	ncaf4	Complex IV Assembly Factor	OXA1L Mitochondrial Inner Membrane Protein	4_af	NA	NA	NA	OXA1L.S4R3Q9	NA	NA	NA	OXA1L	OXA1L	OXA1L
PET100	ndna	4	ncaf4	Complex IV Assembly Factor	PET100 Cytochrome C Oxidase Chaperone	4_af	NA	NA	NA	PET100.A0A0A0MSK2	NA	NA	NA	PET100	PET100	PET100
PET117	ndna	4	ncaf4	Complex IV Assembly Factor	PET117¬¨‚Ä†Cytochrome C Oxidase Chaperone	4_af	NA	NA	NA	NA	NA	NA	NA	PET117	PET117	PET117
SCO1	ndna	4	ncaf4	Complex IV Assembly Factor	SCO Cytochrome C Oxidase Assembly Protein 1	4_af	NA	NA	NA	SCO1.O75880	NA	SCO1.J3QL56	SCO1.J3QL56	SCO1	SCO1	SCO1
SCO2	ndna	4	ncaf4	Complex IV Assembly Factor	SCO Cytochrome C Oxidase Assembly Protein 2	4_af	NA	NA	NA	SCO2.O43819	NA	SCO2.O43819	SCO2.O43819	SCO2	SCO2	SCO2
SLC25A3	ndna	4	ncaf4	Complex IV Assembly Factor	Solute Carrier Family 25 (Mitochondrial Carrier; Phosphate Carrier), Member 3	4_af	NA	NA	NA	SLC25A3.Q00325.2	NA	SLC25A3.Q00325.2	SLC25A3.Q00325.2	SLC25A3	SLC25A3	SLC25A3
SLC25A3	ndna	4	ncaf4	Complex IV Assembly Factor	Solute Carrier Family 25 (Mitochondrial Carrier; Phosphate Carrier), Member 3	4_af	NA	NA	NA	SLC25A3.Q00325.2	NA	SLC25A3.Q00325.2	SLC25A3.Q00325.2	SLC25A3	SLC25A3	SLC25A3
SMIM20	ndna	4	ncaf4	Complex IV Assembly Factor	Mitochondrial Translation Regulation Assembly Intermediate Of Cytochrome C	4_af	NA	NA	NA	SMIM20.Q8N5G0	NA	SMIM20.Q8N5G0.2	NA	NA	NA	NA
SURF1	ndna	4	ncaf4	Complex IV Assembly Factor	SURF1¬¨‚Ä†Cytochrome C Oxidase Assembly Factor	4_af	NA	NA	NA	SURF1.Q15526	NA	NA	NA	SURF1	SURF1	SURF1
TACO1	ndna	4	ncaf4	Complex IV Assembly Factor	Translational Activator Of Cytochrome C Oxidase I	4_af	NA	NA	NA	TACO1.Q9BSH4	NA	TACO1.Q9BSH4	TACO1.Q9BSH4	TACO1	TACO1	TACO1
TMEM177	ndna	4	ncaf4	Complex IV Assembly Factor	Transmembrane Protein 177	4_af	NA	NA	NA	TMEM177.Q53S58	NA	NA	NA	TMEM177	TMEM177	TMEM177
MT.ATP6	mtDNA	5	mtc5	Complex V	Mitochondrially Encoded ATP Synthase Membrane Subunit 6	5_mtdna_core	NA	NA	NA	MT.ATP6.P00846	NA	NA	NA	NA	NA	NA
MT.ATP8	mtDNA	5	mtc5	Complex V	Mitochondrially Encoded ATP Synthase Membrane Subunit 8	5_mtdna_core	NA	NA	NA	MT.ATP8.P03928	NA	NA	NA	NA	NA	NA
ATP5A1	ndna	5	nc5	Complex V	ATP synthase subunit alpha, mitochondrial;ATP synthase subunit alpha	5_ndna_acc	NA	NA	NA	ATP5A1.P25705	NA	ATP5A1.P25705	ATP5A1.P25705.2	ATP5A1	ATP5A1	ATP5A1
ATP5A1	ndna	5	nc5	Complex V	ATP synthase subunit alpha, mitochondrial;ATP synthase subunit alpha	5_ndna_acc	NA	NA	NA	ATP5A1.P25705	NA	ATP5A1.P25705	ATP5A1.P25705	ATP5A1	ATP5A1	ATP5A1
ATP5A1	ndna	5	nc5	Complex V	ATP synthase subunit alpha, mitochondrial;ATP synthase subunit alpha	5_ndna_acc	NA	NA	NA	ATP5A1.P25705	NA	ATP5A1.P25705.2	ATP5A1.P25705.2	ATP5A1	ATP5A1	ATP5A1
ATP5A1	ndna	5	nc5	Complex V	ATP synthase subunit alpha, mitochondrial;ATP synthase subunit alpha	5_ndna_acc	NA	NA	NA	ATP5A1.P25705	NA	ATP5A1.P25705.2	ATP5A1.P25705	ATP5A1	ATP5A1	ATP5A1
ATP5B	ndna	5	nc5	Complex V	ATP synthase subunit beta, mitochondrial	5_ndna_acc	NA	NA	NA	ATP5B.F8W0P7	NA	NA	ATP5B.P06576	ATP5B	ATP5B	ATP5B
ATP5B	ndna	5	nc5	Complex V	ATP synthase subunit beta, mitochondrial	5_ndna_acc	NA	NA	NA	ATP5B.P06576	NA	NA	ATP5B.P06576	ATP5B	ATP5B	ATP5B
ATP5C1	ndna	5	nc5	Complex V	ATP synthase subunit gamma;ATP synthase subunit gamma, mitochondrial	5_ndna_acc	NA	NA	NA	ATP5C1.P36542.2	NA	ATP5C1.P36542	ATP5C1.P36542.2	ATP5C1	ATP5C1	ATP5C1
ATP5C1	ndna	5	nc5	Complex V	ATP synthase subunit gamma;ATP synthase subunit gamma, mitochondrial	5_ndna_acc	NA	NA	NA	ATP5C1.P36542	NA	ATP5C1.P36542	ATP5C1.P36542.2	ATP5C1	ATP5C1	ATP5C1
ATP5D	ndna	5	nc5	Complex V	ATP synthase subunit delta, mitochondrial	5_ndna_acc	NA	NA	NA	ATP5D.P30049	NA	ATP5D.P30049	ATP5D.P30049	ATP5D	ATP5D	ATP5D
ATP5E	ndna	5	nc5	Complex V	ATP synthase subunit epsilon, mitochondrial	5_ndna_acc	NA	NA	NA	ATP5E.P56381	NA	ATP5E.P56381	NA	ATP5E	ATP5E	ATP5E
ATP5F1	ndna	5	nc5	Complex V	ATP synthase F(0) complex subunit B1, mitochondrial	5_ndna_acc	NA	NA	NA	ATP5F1.P24539	ATP5F1_1	ATP5F1.P24539	ATP5F1.P24539	ATP5F1	ATP5F1	ATP5F1
ATP5F1	ndna	5	nc5	Complex V	ATP synthase F(0) complex subunit B1, mitochondrial	5_ndna_acc	NA	NA	NA	ATP5F1.P24539	ATP5F1_2	ATP5F1.P24539	ATP5F1.P24539	ATP5F1	ATP5F1	ATP5F1
ATP5G2	ndna	5	nc5	Complex V	ATP Synthase Membrane Subunit C Locus 2	5_ndna_acc	NA	NA	NA	NA	NA	NA	NA	ATP5G2	ATP5G2	ATP5G2
ATP5H	ndna	5	nc5	Complex V	ATP synthase subunit d, mitochondrial	5_ndna_acc	NA	NA	NA	ATP5H.O75947	NA	ATP5H.O75947	ATP5H.O75947	ATP5H	ATP5H	ATP5H
ATP5I	ndna	5	nc5	Complex V	ATP synthase subunit e, mitochondrial	5_ndna_acc	NA	NA	NA	ATP5I.P56385	NA	ATP5I.P56385	ATP5I.P56385	ATP5I	ATP5I	ATP5I
ATP5J	ndna	5	nc5	Complex V	ATP synthase-coupling factor 6, mitochondrial	5_ndna_acc	NA	NA	NA	ATP5J.P18859	NA	ATP5J.P18859	ATP5J.P18859	ATP5J	ATP5J	ATP5J
ATP5J2	ndna	5	nc5	Complex V	ATP synthase subunit f, mitochondrial	5_ndna_acc	NA	NA	NA	NA	ATP5J2_1	ATP5J2.P56134.4	ATP5J2.P56134.4	ATP5J2	ATP5J2	ATP5J2
ATP5J2	ndna	5	nc5	Complex V	ATP synthase subunit f, mitochondrial	5_ndna_acc	NA	NA	NA	NA	ATP5J2_2	ATP5J2.P56134.4	ATP5J2.P56134.4	ATP5J2	ATP5J2	ATP5J2
ATP5L	ndna	5	nc5	Complex V	ATP synthase subunit g, mitochondrial	5_ndna_acc	NA	NA	NA	ATP5L.O75964	NA	ATP5L.O75964	ATP5L.O75964	ATP5L	ATP5L	ATP5L
ATP5O	ndna	5	nc5	Complex V	ATP synthase subunit O, mitochondrial	5_ndna_acc	NA	NA	NA	ATP5O.P48047	NA	ATP5O.P48047	ATP5O.P48047	ATP5O	ATP5O	ATP5O
ATP5S	ndna	5	nc5	Complex V	ATP synthase subunit s, mitochondrial	5_ndna_acc	NA	NA	NA	ATP5S.Q99766	NA	ATP5S.Q99766	ATP5S.Q99766	ATP5S	ATP5S	ATP5S
ATP6AP1	ndna	5	nc5	Complex V	ATPase H+ Transporting Accessory Protein 1	5_ndna_acc	NA	NA	NA	ATP6AP1.Q15904	NA	ATP6AP1.Q15904	ATP6AP1.Q15904	NA	NA	NA
ATP6AP2	ndna	5	nc5	Complex V	ATPase H+ Transporting Accessory Protein 2	5_ndna_acc	NA	NA	NA	ATP6AP2.O75787	NA	ATP6AP2.O75787.2	ATP6AP2.O75787.2	NA	NA	NA
ATPAF1	ndna	5	ncaf5	Complex V Assembly Factor	ATP synthase mitochondrial F1 complex assembly factor 1	5_af	NA	NA	NA	ATPAF1.I3L448	NA	ATPAF1.Q5TC12.3	ATPAF1.Q5TC12	ATPAF1	ATPAF1	ATPAF1
ATPAF1	ndna	5	ncaf5	Complex V Assembly Factor	ATP synthase mitochondrial F1 complex assembly factor 1	5_af	NA	NA	NA	ATPAF1.I3L448	NA	ATPAF1.Q5TC12	ATPAF1.Q5TC12.3	ATPAF1	ATPAF1	ATPAF1
ATPAF1	ndna	5	ncaf5	Complex V Assembly Factor	ATP synthase mitochondrial F1 complex assembly factor 1	5_af	NA	NA	NA	ATPAF1.I3L448	NA	ATPAF1.Q5TC12.3	ATPAF1.Q5TC12.3	ATPAF1	ATPAF1	ATPAF1
ATPAF1	ndna	5	ncaf5	Complex V Assembly Factor	ATP synthase mitochondrial F1 complex assembly factor 1	5_af	NA	NA	NA	ATPAF1.I3L448	NA	ATPAF1.Q5TC12	ATPAF1.Q5TC12	ATPAF1	ATPAF1	ATPAF1
ATPAF2	ndna	5	ncaf5	Complex V Assembly Factor	ATP synthase mitochondrial F1 complex assembly factor 2	5_af	NA	NA	NA	ATPAF2.Q8N5M1	NA	NA	NA	ATPAF2	ATPAF2	ATPAF2
